# Leveraging prior concept learning improves ability to generalize from few examples in computational models of human object recognition

**DOI:** 10.1101/2020.02.18.944702

**Authors:** Joshua S. Rule, Maximilian Riesenhuber

## Abstract

Humans quickly learn new visual concepts from sparse data, sometimes just a single example. Decades of prior work have established the hierarchical organization of the ventral visual stream as key to this ability. Computational work has shown that networks which hierarchically pool afferents across scales and positions can achieve human-like object recognition performance and predict human neural activity. Prior computational work has also reused previously acquired features to efficiently learn novel recognition tasks. These approaches, however, require magnitudes of order more examples than human learners and only reuse intermediate features at the object level or below. None has attempted to reuse extremely high-level visual features capturing entire visual concepts. We used a benchmark deep learning model of object recognition to show that leveraging prior learning at the concept level leads to vastly improved abilities to learn from few examples. These results suggest computational techniques for learning even more efficiently as well as neuroscientific experiments to better understand how the brain learns from sparse data. Most importantly, however, the model architecture provides a biologically plausible way to learn new visual concepts from a small number of examples, and makes several novel predictions regarding the neural bases of concept representations in the brain.

**Author summary:** We are motivated by the observation that people regularly learn new visual concepts from as little as one or two examples, far better than, e.g., current machine vision architectures. To understand the human visual system’s superior visual concept learning abilities, we used an approach inspired by computational models of object recognition which: 1) use deep neural networks to achieve human-like performance and predict human brain activity; and 2) reuse previous learning to efficiently master new visual concepts. These models, however, require many times more examples than human learners and, critically, reuse only low-level and intermediate information. None has attempted to reuse extremely high-level visual features (i.e., entire visual concepts). We used a neural network model of object recognition to show that reusing concept-level features leads to vastly improved abilities to learn from few examples. Our findings suggest techniques for future software models that could learn even more efficiently, as well as neuroscience experiments to better understand how people learn so quickly. Most importantly, however, our model provides a biologically plausible way to learn new visual concepts from a small number of examples.
