## Supplementary material for "Leveraging prior concept learning improves ability to generalize from few examples in computational models of human object recognition": S2 Table

wnid	word	gloss
n04273569	speedboat	a fast motorboat
n04589890	window screen	screen to keep insects from entering a building through the open window
n01990800	isopod	any of various small terrestrial or aquatic crustaceans with seven pairs of legs adapted for crawling
n04597913	wooden spoon	a spoon made of wood
n03676483	lipstick, lip rouge	makeup that is used to color the lips
n01847000	drake	adult male of a wild or domestic duck
n02117135	hyena, hyaena	doglike nocturnal mammal of Africa and southern Asia that feeds chiefly on carrion
n03255030	dumbbell	an exercising weight; two spheres connected by a short bar that serves as a handle
n07745940	strawberry	sweet fleshy red fruit
n07760859	custard apple	the fruit of any of several tropical American trees of the genus Annona having soft edible pulp
n02086646	Blenheim spaniel	red-and-white variety of English toy spaniel
n07831146	carbonara	sauce for pasta; contains eggs and bacon or ham and grated cheese
n07720875	bell pepper	large bell-shaped sweet pepper in green or red or yellow or orange or black varieties
n02974003	car wheel	a wheel that has a tire and rim and hubcap; used to propel the car
n04201297	shoji	a translucent screen made of a wooden frame covered with rice paper
n02025239	ruddy turnstone, Arenaria interpres	common Arctic turnstone that winters in South America and Australia
n02776631	bakery, bakeshop, bakehouse	a workplace where baked goods (breads and cakes and pastries) are produced or sold
n04562935	water tower	a large reservoir for water
n04141327	scabbard	a sheath for a sword or dagger or bayonet
n07717410	acorn squash	small dark green or yellow ribbed squash with yellow to orange flesh
n03721384	marimba, xylophone	a percussion instrument with wooden bars tuned to produce a chromatic scale and with resonators; played with small mallets
n01665541	leatherback turtle, leatherback, leathery turtle, Dermochelys coriacea	wide-ranging marine turtle with flexible leathery carapace; largest living turtle
n04336792	stretcher	a litter for transporting people who are ill or wounded or dead; usually consists of a sheet of canvas stretched between two poles
n04604644	worm fence, snake fence, snake-rail fence, Virginia fence	rail fence consisting of a zigzag of interlocking rails
n03777754	modem	(from a combination of MOdulate and DEModulate) electronic equipment consisting of a device used to connect computers by a telephone line
n03991062	pot, flowerpot	a container in which plants are cultivated
n03944341	pinwheel	a wheel that has numerous pins that are set at right angles to its rim; "he spun the pinwheel and it stopped with the pointer on `Go'"
n02493793	spider monkey, Ateles geoffroyi	arboreal monkey of tropical America with long slender legs and long prehensile tail
n03710193	mailbox, letter box	a private box for delivery of mail
n02089867	Walker hound, Walker foxhound	an American breed of foxhound
n03840681	ocarina, sweet potato	egg-shaped terra cotta wind instrument with a mouthpiece and finger holes
n01641577	bullfrog, Rana catesbeiana	largest North American frog; highly aquatic with a deep-pitched voice
n02113978	Mexican hairless	any of an old breed of small nearly hairless dogs of Mexico
n01689811	alligator lizard	slim short-limbed lizard having a distinctive fold on each side that permits expansion; of western North America
n01829413	hornbill	bird of tropical Africa and Asia having a very large bill surmounted by a bony protuberance; related to kingfishers
n04209239	shower curtain	a curtain that keeps water from splashing out of the shower area
n03788365	mosquito net	a fine net or screen (especially around beds) to protect against mosquitos
n02172182	dung beetle	any of numerous beetles that roll balls of dung on which they feed and in which they lay eggs
n04612504	yawl	a ship's small boat (usually rowed by 4 or 6 oars)
n01664065	loggerhead, loggerhead turtle, Caretta caretta	very large carnivorous sea turtle; wide-ranging in warm open seas
n02788148	bannister, banister, balustrade, balusters, handrail	a railing at the side of a staircase or balcony to prevent people from falling
n02480495	orangutan, orang, orangutang, Pongo pygmaeus	large long-armed ape of Borneo and Sumatra having arboreal habits
n03976657	pole	a long (usually round) rod of wood or metal or plastic
n04074963	remote control, remote	a device that can be used to control a machine or apparatus from a distance; "he lost the remote for his TV"
n02092339	Weimaraner	large breed of hound having a smooth greyish coat; originated in Germany
n02927161	butcher shop, meat market	a shop in which meat and poultry (and sometimes fish) are sold
n02793495	barn	an outlying farm building for storing grain or animal feed and housing farm animals
n03623198	knee pad	protective garment consisting of a pad worn by football or baseball or hockey players
n03796401	moving van	a van used for moving home or office furniture
n03930630	pickup, pickup truck	a light truck with an open body and low sides and a tailboard
n02112706	Brabancon griffon	a variety of Brussels griffon having a short smooth coat
n03733131	maypole	a vertical pole or post decorated with streamers that can be held by dancers celebrating May Day
n03649909	lawn mower, mower	garden tool for mowing grass on lawns
n02085936	Maltese dog, Maltese terrier, Maltese	breed of toy dogs having a long straight silky white coat
n01943899	conch	any of various edible tropical marine gastropods of the genus Strombus having a brightly-colored spiral shell with large outer lip
n02948072	candle, taper, wax light	stick of wax with a wick in the middle
n04590129	window shade	an opaque window blind that can cover or uncover a window
n02268853	damselfly	slender non-stinging insect similar to but smaller than the dragonfly but having wings folded when at rest
n03314780	face powder	cosmetic powder for the face
n02100236	German short-haired pointer	liver or liver-and-white hunting dog developed in Germany; 3/4 pointer and 1/4 bloodhound
n03899768	patio, terrace	usually paved outdoor area adjoining a residence
n02107683	Bernese mountain dog	large powerful long-haired black-coated Swiss dog with deep tan or russet markings on legs and white blaze and feet and chest marking; formerly used for draft
n02963159	cardigan	knitted jacket that is fastened up the front with buttons or a zipper
n03770439	miniskirt, mini	a very short skirt
n04347754	submarine, pigboat, sub, U-boat	a submersible warship usually armed with torpedoes
n04553703	washbasin, handbasin, washbowl, lavabo, wash-hand basin	a basin for washing the hands (`wash-hand basin' is a British expression)
n03100240	convertible	a car that has top that can be folded or removed
n02006656	spoonbill	wading birds having a long flat bill with a tip like a spoon
n11879895	rapeseed	seed of rape plants; source of an edible oil
n07715103	cauliflower	compact head of white undeveloped flowers
n04149813	scoreboard	a large board for displaying the score of a contest (and some other information)
n02107142	Doberman, Doberman pinscher	medium large breed of dog of German origin with a glossy black and tan coat; used as a watchdog
n04044716	radio telescope, radio reflector	astronomical telescope that picks up electromagnetic radiations in the radio-frequency range from extraterrestrial sources
n02105162	malinois	fawn-colored short-haired sheepdog
n04443257	tobacco shop, tobacconist shop, tobacconist	a shop that sells pipes and pipe tobacco and cigars and cigarettes
n02279972	monarch, monarch butterfly, milkweed butterfly, Danaus plexippus	large migratory American butterfly having deep orange wings with black and white markings; the larvae feed on milkweed
n02093647	Bedlington terrier	a light terrier groomed to resemble a lamb
n02106030	collie	a silky-coated sheepdog with a long ruff and long narrow head developed in Scotland
n03400231	frying pan, frypan, skillet	a pan used for frying foods
n02808440	bathtub, bathing tub, bath, tub	a relatively large open container that you fill with water and use to wash the body
n07583066	guacamole	a dip made of mashed avocado mixed with chopped onions and other seasonings
n04086273	revolver, six-gun, six-shooter	a pistol with a revolving cylinder (usually having six chambers for bullets)
n03218198	dogsled, dog sled, dog sleigh	a sled pulled by dogs
n03063599	coffee mug	a mug intended for serving coffee
n04367480	swab, swob, mop	cleaning implement consisting of absorbent material fastened to a handle; for cleaning floors
n02112350	keeshond	a spitz-like dog having a shaggy greyish coat and tightly curled tail originating in Holland
n03871628	packet	a small package or bundle
n03857828	oscilloscope, scope, cathode-ray oscilloscope, CRO	electronic equipment that provides visual images of varying electrical quantities
n02408429	water buffalo, water ox, Asiatic buffalo, Bubalus bubalis	an Asian buffalo that is often domesticated for use as a draft animal
n03126707	crane	lifts and moves heavy objects; lifting tackle is suspended from a pivoted boom that rotates around a vertical axis
n01768244	trilobite	an extinct arthropod that was abundant in Paleozoic times; had an exoskeleton divided into three parts
n01697457	African crocodile, Nile crocodile, Crocodylus niloticus	a dangerous crocodile widely distributed in Africa
n02978881	cassette	a container that holds a magnetic tape used for recording or playing sound or video
n07716358	zucchini, courgette	small cucumber-shaped vegetable marrow; typically dark green
n04380533	table lamp	a lamp that sits on a table
n01968897	chambered nautilus, pearly nautilus, nautilus	cephalopod of the Indian and Pacific oceans having a spiral shell with pale pearly partitions
n03124043	cowboy boot	a boot with a high arch and fancy stitching; worn by American cowboys
n02791124	barber chair	a large fixed adjustable chair in which barbers seat their customers
n01530575	brambling, Fringilla montifringilla	Eurasian finch
n02168699	long-horned beetle, longicorn, longicorn beetle	long-bodied beetle having very long antennae
